# Sequencing of clinical samples reveals that adaptation keeps establishing during H7N9 virus infection in humans

**DOI:** 10.1101/2020.12.30.424890

**Authors:** Liqiang Li, Jinmin Ma, Jiandong Li, Jianying Yuan, Wei Su, Tao jin, Xinfa Wang, Renli Zhang, Rongrong Zou, Lei Li, Jianming Li, Shisong Fang, Jing Yuan, Chentao Yang, Yanwei Qi, Qi Gao, Jingkai Ji, Kailong Ma, Guangyi Fan, Na pei, Yong Deng, Yang Zhou, Dechun Lin, Fei Li, Wenjie Ouyang, Huijue Jia, Xin Liu, Hui Jiang, Huanming Yang, Xun Xu, Hui Wang, Yingxia Liu

## Abstract

The H7 subtype avian influenza viruses (AIV) have a much longer history and their adaptation through evolution pose continuous threat to humans ^1^. Since 2013 March, the novel reasserted H7N9 subtype have transmitted to humans through their repeated assertion in the poultry market. Through repeated transmission, H7N9 gradually became the second AIV subtype posing greater public health risk after H5N1 ^2,3^. After infection, how the virus tunes its genome to adapt and evolve in humans remains unknown. Through direct amplification of H7N9 and high throughput (HT) sequencing of full genomes from the swabs and lower respiratory tract samples collected from infected patients in Shenzhen, China, we have analyzed the *in vivo* H7N9 mutations at the level of whole genomes and have compared with the genomes derived by *in vitro* cultures. These comparisons and frequency analysis against the H7N9 genomes in the public database, 40 amino acids were identified that play potential roles in virus adaptation during H7N9 infection in humans. Various synonymous mutations were also identified that might be crucial to H7N9 adaptation in humans. The mechanism of these mutations occurred in a single infection are discussed in this study.
