## Supplementary table 1 for "Sequencing of clinical samples reveals that adaptation keeps establishing during H7N9 virus infection in humans"

### Sheet: sTable 1
Supplementary table 1. Sample information of patients investigated in this study.
	Group	Syptom level	Sex	Age	Year	Patient	Sample type	Sampling data	Days after ill onset	Egg cultured Samples
Phase I	Human	Mild	F	43	2014	2014M14	Pharyngeal swab	2014.1.26	9	Cul.2014M14
		Severe	M	55	2014	2014S4	Phlegm	2014.1.14	9	Cul.2014S4
		Severe	M	76	2014	2014S8	Pharyngeal swab	2014.1.20	11	Cul.2014S8
		Severe	M	76	2014	2014S3	Pharyngeal swab	2014.1.11	8	Cul.2014S3
Phase II	Human	Mild	M	57	2014	2014M18	Phlegm	2014.3.15	8
		Dead	M	48	2014	2014D22	Pharyngeal swab	2014.3.24	8
		Severe	F	39	2014	2014S7	Phlegm	2014.1.20	5
		Severe	F	41	2014	2014S13	Pharyngeal swab	2014.1.25	6
		Severe	M	63	2014	2014S5	Pharyngeal swab	2014.1.17	11
		Severe	F	81	2014	2014S15	Pharyngeal swab	2014.2.8	14
		Severe	M	82	2014	2014S10	Pharyngeal swab	2014.2.10	29
		Mild	M	41	2015	2015M4	Pharyngeal swab	2015.1.12	3
		Mild	F	6	2015	2015M1	Nasal swab	2015.1.4	3
		Mild	M	21	2015	2015M8	Phlegm	2015.1.29	8
		Dead	F	57	2015	2015D3	Pharyngeal swab	2015.1.12	6
		Dead	M	42	2015	2015D2	Pharyngeal swab	2015.1.11	7
		Dead	M	67	2015	2015D5	Pharyngeal swab	2015.1.18	7
		Severe	F	57	2015	2015S12	Phlegm	2015.2.13	3
		Severe	M	58	2015	2015S6	Pharyngeal swab	2015.1.21	7
		Severe	F	74	2015	2015S7	Pharyngeal swab	2015.1.26	9
		Severe	M	51	2015	2015S10	Pharyngeal swab	2015.2.4	9
		Severe	M	77	2015	2015S9	Phlegm	2015.2.5	10
	Other cultured human H7N9	NA*	NA	NA	2014	Cul.2014SZCDC-1	Egg culture	2014.01.17	NA
		Severe	M	59	2014	Cul. 2014S6	Egg culture	2014.01.21	8
		Mild	F	71	2014	Cul. 2014M19	Egg culture	2014.03.14	7
		NA	F	82	2014	Cul.2014SZCDC-7	Egg culture	2014.02.07	7
		NA	M	63	2014	Cul.2014SZCDC-8	Egg culture	2014.02.01	6
		Severe	F	77	2014	Cul. 2014S11	Egg culture	2014.01.24	7
	*, NA, not available
