## Supplementary table 2 for "Sequencing of clinical samples reveals that adaptation keeps establishing during H7N9 virus infection in humans"

### Sheet: sTable 2
Supplementary table 2 High throughput sequencing profiles of H7N9 viruses in this study.
			Average depth								Depth N90								Coverage
	Group	Name	Avg_Seg1	Avg_Seg2	Avg_Seg3	Avg_Seg4	Avg_Seg5	Avg_Seg6	Avg_Seg7	Avg_Seg8	N90_Seg1	N90_Seg2	N90_Seg3	N90_Seg4	N90_Seg5	N90_Seg6	N90_Seg7	N90_Seg8	Seg1	Seg2	Seg3	Seg4	Seg5	Seg6	Seg7	Seg8
Phase I	Cul.	Cul. 2014S3	48882	38713.6	44417	56590.7	38251.2	28504.1	58062.6	50833.3	36077	31305	28748	38013	25969	23938	41571	36354	0.966695	0.966268	0.948763	0.968659	0.937853	0.964706	0.909091	0.900979
	Cul.	Cul. 2014S4	45544.3	33406.8	47248.9	62303.2	35178	36737.9	117751	98474.6	36807	27003	33879	47384	25490	31959	85459	76425	0.957728	0.966695	0.948763	0.968659	0.93597	0.964706	0.910985	0.900979
	Cul.	Cul. 2014S8	57457.5	41039.4	51092.6	60521.4	43333.3	43051.4	73038.2	114804	44846	33334	36553	47390	31847	36992	54139	86854	0.973527	0.967549	0.948763	0.968659	0.93597	0.964706	0.910038	0.900979
	Cul.	Cul. 2014M14	43167.1	31409.7	51398.5	101784	36763.8	48635.2	92519	74363.7	34197	25338	32525	69672	26429	41418	68803	58624	0.958582	0.966268	0.948763	0.968659	0.93597	0.964706	0.910038	0.900979
	Hum.S	2014S4	63141.2	3694.08	50393.8	32104	16004.2	12553.7	231684	94596.2	38039	1172	36980	24978	12280	10506	174301	73715	0.97	0.97	0.95	0.97	0.94	0.97	0.91	0.9
	Hum.S	2014S8	15275.7	16865.7	217330	73930.9	88195.6	21745.2	1223.28	94119.2	4317	8355	91790	48008	60918	18678	1004	81277	0.96	0.97	0.95	0.97	0.94	0.96	0.91	0.9
	hum.M	2014M14	132.47	99.09	286.15	30437	4.82	1951.37	338443	462026	61	44	78	24122	3	2331	237508	378256	0.96	0.97	0.95	0.97	0.88	0.51	0.91	0.9
	hum.S	2014S3	0	0	0	96308.5	90473.6	19335.2	85.39	427067	0	0	0	63915	59787	15872	50	379249	0	0	0	0.97	0.94	0.96	0.91	0.9
Phase II	Cul.	Cul.2014SZCDC-1	30058.9	30183.5	36670.2	54680.7	45300.5	43916	91926.5	148436	22045	24824	24415	42590	33889	37308	69421	124847	0.968403	0.966695	0.948322	0.968659	0.936598	0.964706	0.910985	0.900979
	Cul.	Cul. 2014S6	51342.9	34073.1	46902.3	58566.1	18824.7	77071.7	45988.8	136324	45270	28342	33588	46625	13870	66804	34422	108842	0.957728	0.966695	0.948322	0.968659	0.93597	0.964706	0.909091	0.900979
	Cul.	Cul. 2014M19	56715.3	30319.2	41099.4	59540.9	41113.2	49662.1	86758.6	79530.5	46888	24850	28910	45043	29637	40239	63629	61120	0.957728	0.966268	0.948322	0.968659	0.936598	0.965398	0.910985	0.900979
	Cul.	Cul.2014SZCDC-7	44585.6	52820.8	33278.8	60242.4	40835.9	50670.1	71250.7	81940.1	33138	42202	23128	42377	28672	42558	52308	62891	0.96883	0.966695	0.948763	0.968659	0.93597	0.964706	0.909091	0.900979
	Cul.	Cul.2014SZCDC-8	48537.8	44272	39610.8	51098.3	53405	44946.3	94836.4	98815.1	39861	36153	26260	37348	38277	29481	68319	77099	0.957301	0.966695	0.948763	0.968659	0.93597	0.96609	0.910038	0.900979
	Cul.	Cul. 2014S11	47565.9	25749.3	56403.6	69882.6	43572.6	50149.2	82645.9	78391.3	23959	12195	23088	51451	30287	44060	60617	60771	0.973527	0.966695	0.948763	0.968659	0.93597	0.964706	0.910985	0.903156
	Hum.D	2015D5	99199.7	20989.8	173252	47329.7	16398.7	8867.96	187803	113243	19918	8517	41684	28711	12628	6967	142127	90058	0.97	0.97	0.95	0.97	0.94	0.96	0.91	0.9
	Hum.D	2015D3	4709.02	1103.17	24797.2	87870.8	75737.3	28441.6	247067	65059.2	6548	2024	56579	71275	54669	23424	187214	51362	0.89	0.97	0.49	0.97	0.94	0.97	0.91	0.9
	Hum.D	2015D2	53133.2	40645.2	190455	58244	47697	21650.5	3589.85	80871.4	11973	40595	94573	39768	34537	13669	2414	69427	0.97	0.97	0.95	0.97	0.94	0.96	0.91	0.9
	Hum.D	2014D22	79767.9	64612.9	157716	35568.7	60518.3	80424.2	76987.6	95719.3	24434	17595	58462	24188	44421	25908	61905	79433	0.97	0.97	0.95	0.97	0.94	0.97	0.93	0.91
	Hum.M	2014M18	6462.79	24438.5	92818.5	3669.85	5734.32	7280.13	16866.7	17701.5	13239	6046	20413	3154	3898	6059	11620	11484	0.956874	0.966695	0.948763	0.968079	0.93597	0.96263	0.910038	0.900979
	Hum.M	2015M8	2403.74	56.9	6948.49	13654.3	7062.23	845.79	580346	28962.1	3853	83	34649	4791	4344	403	446852	21883	0.95	0.44	0.95	0.97	0.94	0.96	0.91	0.9
	Hum.S	2015S10	14201.3	416.83	8917.43	31580.5	1076.26	33106	104244	81062.3	12918	360	9086	29602	894	28887	80726	59318	0.96	0.97	0.95	0.98	0.94	0.97	0.91	0.91
	Hum.S	2014S7	72551	49948.5	150476	76901.9	15499.4	37350.3	158053	206245	29523	17493	35769	45049	11234	11935	122299	178220	0.96	0.97	0.95	0.97	0.94	0.96	0.91	0.9
	Hum.S	2015S7	41326.1	2541.86	28855	156690	15204.5	50669	49881.8	230028	12072	1376	14478	126500	12616	41495	35616	188048	0.96	0.97	0.95	0.97	0.94	0.97	0.91	0.9
	Hum.S	2015S9	31233.4	35502.5	78333.1	87621.6	33036.2	467.955	62.0698	93060	20570	19368	50456	71475	26423	1203	38	74705	0.956874	0.966695	0.948763	0.968659	0.93597	0.961246	0.909091	0.900979
	Hum.S	2014S10	8109.19	5578.17	39322.1	70690.6	61628.3	30691.4	5784.5	92146.3	13037	16978	151536	55836	45565	21212	4215	73775	0.96	0.97	0.95	0.97	0.94	0.96	0.91	0.9
	Hum.S	2015S12	21801	6440.22	30434.7	26649.8	24735.5	41504.1	163116	148128	22147	5545	28695	15225	15934	32007	125286	120693	0.97	0.97	0.95	0.97	0.94	0.97	0.91	0.9
	hum.M	2014S13	0	0	1	108001	37966.4	159629	113088	104184	0	0	1	49216	25145	110226	87918	85278	0	0	0.13	0.97	0.94	0.96	0.91	0.9
	hum.M	2015M4	38445.4	6752.54	24443.4	42984.2	64910.5	19185	8674.28	127719	31215	7509	110693	34861	44960	5174	6752	107360	0.47	0.97	0.95	0.97	0.94	0.96	0.91	0.9
	hum.S	2015S6	87.22	9.03	291.1	77497.8	33288.6	6629.76	517800	60172.7	96	3	410	50011	23008	5529	396153	48529	0.23	0.31	0.32	0.97	0.94	0.96	0.92	0.9
	hum.S	2014S15	0	0	0	139038	5790.84	106715	56831.8	271593	0	0	0	112336	3472	88041	41562	241220	0	0	0	0.97	0.93	0.96	0.91	0.9
	hum.M	2015M1	11869	44.56	1159.69	1304.02	1	750.04	676064	41228.4	9166	33	675	1048	1	748	520423	37618	0.25	0.25	0.46	0.97	0.08	0.12	0.91	0.9
	hum.S	2014S5	1.55	5.94	20.91	157785	3.15	29084.1	49.48	378268	1	6	12	121178	2	24746	32	318737	0.12	0.08	0.18	0.97	0.75	0.96	0.91	0.9
	Note：Font of cells highlithed as red indicates that the corresponding segment with a deep sequencing coverage less than 90%; Cells shaded as yellow indicates that the corresponding segment with a average sequencing depth or N90 depth less than 1000x. The depth N90 value, a weighted value and means 90% nuleotide sites are larger than the depth N90 value. Segment of red font or/and yellow cells are…
