## Supplementary table 6 for "Sequencing of clinical samples reveals that adaptation keeps establishing during H7N9 virus infection in humans"

### Sheet: 2014S4
			2014S4			Cul.2014S4
	NT position	AA position	Human Dominant base	Human dominant base Frequency	Shift base frequncy	Shift base	human dominant base frequency	Shift base frequncy	NT change	AA change
M2-2	742	10	A	0.71889	0.280198	C	0.000268881	0.999522	A-C	M-L
	953	80	G	0.998139	0.0015877	G	0.413256	0.586682	G-A	W-U
M1	694	232	A	0.718853	0.28102	G	0.000190865	0.999753	A-G	N-D
	742	248	A	0.71889	0.280198	C	0.000268881	0.999522	A-C	M-L

### Sheet: 2014M14
			2014M14			Cul.2014M14
	NT position	AA position	Human Dominant base	Human dominant base Frequency	Shift base frequncy	Shift base	human dominant base frequency	Shift base frequncy	NT change	AA change
HA
	118	40	G	0.587662	0.4121	A	0.00252569	0.997349	G-A	G-R
	286	96	G	0.997265	0.0016992	A	0.000368787	0.999389	G-A	V-I
	358	120	T	0.570139	0.429787	C	0.000417919	0.999327	T-C	F-L
	364	122	A	0.999749	0.000251392	G	0.00657035	0.993006	A-G	K-E
	418	140	A	0.999886	3.80764e-05	G	0.00483078	0.994297	A-G	T-A
	556	186	A	0.999962	3.80764e-05	C	0.00170071	0.997557	A-C	I-L
	584	195	C	0.99967	0.000256561	T	0.00214162	0.994848	C-T	A-V
	853	285	G	0.999286	0.000649351	A	0.00633715	0.992883	G-A	D-N
	900	300	A	0.998041	0.000406549	C	0.000448055	0.999234	A-C	K-N
NP
	268	90	G	1	0	A	0.000576901	0.999423	G-A	E-K
	461	154	C	0.8	0.2	T	0.00199534	0.997838	C-T	P-L
	544	182	G	1	0	T	0.00135601	0.997017	G-T	A-S
	1113	371	T	1	0			0.99334	T-A
	1125	375	C	1	0	A	0.000377054	0.998196	C-A	D-E
	1243	415	T	1	0	C	0.000366618	0.999533	T-C	U-Q
	1355	452	A	1	0	G	0.000153661	0.999616	A-G	K-R
	1445	482	A	1	0	G	0.0206341	0.977772	A-G	N-S
NA
	532	178	G	1	0	A	0.0006551	0.999265	G-A	A-T
	557	186	G	0.5	0.5	G	0.000263975	0.999574	G-A	R-K
	958	320	T	1	0		0	0.999604	T-A
	1033	345	A	1	0	G	0.00917326	0.989795	A-G	I-V
M2-1	No
M2-2
	742	10	A	0.998998	0.000153612	C	0.000106988	0.999536	A-C	M-L
	760	16	G	0.994829	0.00102179	T	0.000809565	0.997737	G-T	A-S
	766	18	A	0.998338	0.000839442	C	0.000954033	0.9982	A-C	S-R
	769	19	C	0.994679	0.00482808	T	0.00115062	0.998624	C-T	R-C
	770	19	G	0.999446	0.000357619	A	0.00178071	0.996154	G-A	R-H
	806	31	T	0.999816	0.000142072	C	0.00445246	0.995112	T-C	I-T
	829	39	C	0.999114	0.000750401	T	0.00119361	0.998703	C-T	L-F
	850	46	T	0.997461	0.0016776	C	0.00123943	0.998609	T-C	F-L
	953	80	A	0.933946	0.0660179	G	0.408007	0.591949	A-G	U-W
M1
	121	41	G	0.997663	4.92625e-05	T	0.00182491	0.995225	G-T	A-S
	671	224	A	0.999794	0.000183466	G	0.00318484	0.995923	A-G	N-S
	694	232	A	0.999559	0.000345777	G	0.000106478	0.999561	A-G	N-D
	742	248	A	0.998998	0.000153612	C	0.000106988	0.999536	A-C	M-L
NEP	No
NS1
	79	27	A	0.99827	9.94411e-05	C	0.0106481	0.988426	A-C	M-L
	239	80	G	0.999799	2.13562e-06	C	0.000544662	0.991636	G-C	S-T
	331	111	A	0.999295	0.000146644	G	0.0436286	0.954154	A-G	I-V
	433	145	G	0.998486	0.000495427	A	0.00031186	0.999615	G-A	V-I
	456	152	A	0.999756	4.54337e-05	T	0.00355631	0.994666	A-T	E-D
	634	212	T	0.999652	0.000222564	C	0.00129038	0.99842	T-C	S-P
	646	216	A	0.999733	2.46471e-05	C	0.00423425	0.995049	A-C	T-P
			_x000E__x0001__x0001__x000F__x0008__x0002__x0010__x0007__x0001_		_x000E__x0001__x0001__x000F__x0008__x0002__x0010__x0008__x0001_	_x000E__x0001__x0001__x000F__x0008__x0002__x0010_				_x000E__x0001__x0001__x000F__x0008__x0002__x0010__x0006__x0001_
			_x000E__x0001__x0001__x000F__x0008__x0002__x0010__x0014__x0001_		_x000E__x0001__x0001__x000F__x0008__x0002__x0010__x0015__x0001_	_x000E__x0001__x0001__x000F__x0008__x0002__x0010__x0018__x0001_	_x000E__x0001__x0001__x000F__x0008__x0002__x0010__x0019__x0001_			_x000E__x0001__x0001__x000F__x0008__x0002__x0010__x0013__x0001_
			_x000E__x0001__x0001__x000F__x0008__x0002__x0010_'_x0001_		_x000E__x0001__x0001__x000F__x0008__x0002__x0010_(_x0001_	_x000E__x0001__x0001__x000F__x0008__x0002__x0010_+_x0001_	_x000E__x0001__x0001__x000F__x0008__x0002__x0010_,_x0001_			_x000E__x0001__x0001__x000F__x0008__x0002__x0010_&_x0001_
			_x000E__x0001__x0001__x000F__x0008__x0002__x0010_G_x0001_		_x000E__x0001__x0001__x000F__x0008__x0002__x0010_H_x0001_					_x000E__x0001__x0001__x000F__x0008__x0002__x0010_F_x0001_

### Sheet: 2014S8
			2014S8			Cul.2014S8
	NT position	AA position	Human Dominant base	Human dominant base Frequency	Shift base frequncy	Shift base	human dominant base frequency	Shift base frequncy	NT change	AA change
PB2
	226	76	G	0.873039	0.120899	G	0.0160852	0.968899	G-A	A-T
PB1	No
PA
	88	30	A	0.592993	0.404986	G	0.0224745	0.975301	A-G	I-V
	170	57	A	0.540175	0.459558	G	0.000590667	0.99895	A-G	Q-R
	1660	554	G	0.527358	0.471599	A	0.408356	0.590429	G-A	V-I
HA
	286	96	G	0.873567	0.123416	A	0.000613253	0.998954	G-A	V-I
	310	104	G	0.999683	0.000205389	A	0.00500414	0.992422	G-A	V-I
	364	122	A	0.998928	0.00107227	G	0.00780624	0.991957	A-G	K-E
	418	140	A	0.998675	0.0012249	G	0.00677358	0.992108	A-G	T-A
	443	148	G	0.999793	0.000145147	A	0.00620198	0.993283	G-A	R-K
	556	186	A	0.999464	6.18952e-05	C	0.00130151	0.99775	A-C	I-L
	584	195	C	0.873773	0.125723	T	0.00142568	0.994467	C-T	A-V
	853	285	G	0.998905	0.000883986	A	0.00520713	0.994293	G-A	D-N
	899	300	A	0.999453	0.00052553	G	0.00460166	0.994433	A-G	K-R
	900	300	A	0.853093	0.144339	C	0.000203327	0.998595	A-C	K-N
	1457	486	A	0.995946	0.00201647	G	0.0031346	0.995748	A-G	D-G
	1557	519	C	0.999201	9.66072e-05	A	0.00228141	0.994564	C-A	S-R
NP
	544	182	T	0.999356		T	0.00186996	0.995998	T-G	A-S
	715	239	G	0.877889	0.121292	A	0.00127198	0.998661	G-A	V-M
	1113	371	T	0.888755		A		0.9926	T-A
	1125	375	C	0.881789	0.102571	A	0.000707289	0.996292	C-A	D-E
	1355	452	A	0.88055	0.119383	G	0.000440386	0.999513	A-G	K-R
NA
	169	57	A	0.998698	0.000718391	G	0.0349165	0.963013	A-G	I-V
	233	78	A	0.998988	0.000843099	G	0.0122335	0.987627	A-G	K-R
	532	178	G	0.998717	0.000595893	A	0.00149241	0.998466	G-A	A-T
	958	320	T	0.965195	0.00042252	A	7.02839e-05	0.99911	T-A	S-T
	1028	343	A	0.999538	0.000461752	G	0.00875547	0.989655	A-G	N-S
	1033	345	A	0.995394	0.00429931	G	0.00728028	0.991695	A-G	I-V
	1085	362	T	0.999131	0.000241278	C	0.00163322	0.991989	T-C	I-T
	1186	396	A	0.946176	0.0515506	G	0.00100358	0.998909	A-G	T-A
	1292	431	G	0.769761	0.228634	A	0.0022039	0.99754	G-A	G-D
M2
	742	10	A	0.837618	0.162382	C	0.000279473	0.999488	A-C	M-L
	953	80	A	0.823755	0.176245	G	0.265955	0.733964	A-G	U-W
M1
	694	232	A	0.852612	0.146455	G	0.000203262	0.999644	A-G	N-D
	742	248	A	0.837618	0.162382	C	0.000279473	0.999488	A-C	M-L
NEP	No
NS1
	79	27	A	0.818551	0.180359	C	0.0152905	0.982981	A-C	M-L
	239	80	G	0.826341	0.172703	C	0.000258965	0.990812	G-C	S-T
	331	111	A	0.846823	0.152096	G	0.0541687	0.943571	A-G	I-V
	433	145	G	0.817713	0.181233	A	0.000192739	0.999718	G-A	V-I
	456	152	A	0.821358	0.17712	T	0.00538055	0.991996	A-T	E-D
	634	212	T	0.791591	0.208265	C	0.000699707	0.99901	T-C	S-P
	646	216	A	0.812451	0.186805	C	0.00315295	0.996075	A-C	T-P
			_x000E__x0001__x0001__x000F__x0008__x0002__x0010__x001D__x0001_		_x000E__x0001__x0001__x000F__x0008__x0002__x0010__x001E__x0001_	_x000E__x0001__x0001__x000F_?_x0001__x000F_@^@_x000F_€D@_x0001_?				_x000E__x0001__x0001__x000F__x0008__x0002__x0010__x001C__x0001_
			_x000E__x0001__x0001__x000F__x0008__x0002__x0010_0_x0001_		_x000E__x0001__x0001__x000F__x0008__x0002__x0010_1_x0001_	_x000E__x0001__x0001__x000F__x0008__x0002__x0010_3_x0001_	_x000E__x0001__x0001__x000F__x0008__x0002__x0010_4_x0001_			_x000E__x0001__x0001__x000F__x0008__x0002__x0010_/_x0001_

### Sheet: 2014S3
			2014S3			Cul.2014S3
PB2	NT position	AA position	Human Dominant base	Human dominant base frequency	Shift base frequency	Shift base	human dominant base frequency	Shift base frequency	NT change	AA change
PB1	No
PA	No
HA
	197	66	T	0.669397	0.3291	C	0.000416351	0.99701	T-C	I-T
	286	96	G	0.996208	0.00215137	A	0.000610501	0.999125	G-A	V-I
	364	122	A	0.999278	0.000667393	G	0.00830717	0.991335	A-G	K-E
	418	140	A	0.997591	0.00229227	G	0.00415824	0.995313	A-G	T-A
	448	150	C	0.687664	0.312245	T	0.000332802	0.999477	C-T	P-S
	545	182	G	0.509761	0.490166	A	0.000387018	0.999613	G-A	R-K
	556	186	A	0.999528	0	C	0.00583082	0.993521	A-C	I-L
	584	195	C	0.999572	0.000401451	T	0.00190712	0.989766	C-T	A-V
	853	285	G	0.999178	0.000689655	A	0.0200453	0.979706	G-A	D-N
	900	300	A	0.997493	0.000412718	C	9.05408e-05	0.999366	A-C	K-N
	1557	519	C	0.999266	5.34352e-05	A	0.00490891	0.991853	C-A	S-R
NP
	268	90	A	0.857026	0.142835	A	0.00224223	0.997659	A-G	K-E
	461	154	T	0.856243	0.14366	T	0.0033106	0.996604	T-C	L-P
	649	217	A	0.998855	0.00112883	G	0.0372248	0.959757	A-G	I-V
	1113	371	T	0.994898	0			0.994926	T-A
	1216	406	G	0.999654	0.000270191	A	0.00994852	0.986356	G-A	V-I
	1355	452	A	0.998685	0.00124218	G	0.00125169	0.998688	A-G	K-R
	1445	482	A	0.998332	0.00148606	G	0.010106	0.989261	A-G	N-S
NA
	233	78	A	0.787914	0.211852	G	0.015292	0.984347	A-G	K-R
	335	112	T	0.996602	0.00248072	C	0.214035	0.785924	T-C	V-A
	532	178	G	0.99831	0.000704126	A	0.00104475	0.99892	G-A	A-T
	557	186	G	0.752391	0.24704	G	0.000171709	0.999588	G-A	R-K
	958	320	T	0.822049	0.000282103			0.999634	T-A	S-T
	1033	345	A	0.998826	0.000998063	G	0.0113932	0.987467	A-G	I-V
	1085	362	T	0.999639	0.000180712	C	0.00435048	0.985727	T-C	I-T
	1186	396	A	0.994292	0.00291474	G	0.0013197	0.998515	A-G	T-A
	1292	431	G	0.99749	0.000501939	A	0.00110505	0.998754	G-A	G-D
M2
	742	10	A	1		C	0.000360722	0.999614	A-C	M-L
	953	80	A	0.846715	0.153285	G	0.393312	0.606647	A-G	U-W
M1
	694	232	A	1	0	G	6.01817e-05	0.9999	A-G	N-D
	742	248	A	1	0	C	0.000360722	0.999614	A-C	M-L
NEP
	530	10	C	0.998819	5.60038e-05	G	0.240053	0.744516	C-G	Q-E
NS1
	79	27	A	0.742093	0.25551	C	0.0172558	0.972574	A-C	M-L
	239	80	G	0.756741	0.241246	C	0.000210257	0.991412	G-C	S-T
	331	111	A	0.784198	0.214468	G	0.0506283	0.940379	A-G	I-V
	433	145	G	0.753343	0.245778	A	8.17595e-05	0.999864	G-A	V-I
	456	152	A	0.75602	0.234421	T	0.00446084	0.993226	A-T	E-D
	530	177	C	0.998819	5.60038e-05	G	0.240053	0.744516	C-G	A-G
	634	212	T	0.745875	0.25396	C	0.000374672	0.999276	T-C	S-P
	646	216	A	0.750897	0.248187	C	0.00500072	0.994166	A-C	T-P
			_x000E__x0001__x0001__x000F__x0008__x0002__x0010_8_x0001_		_x000E__x0001__x0001__x000F__x0008__x0002__x0010_9_x0001_	_x000E__x0001__x0001__x000F__x0008__x0002__x0010_;_x0001_	_x000E__x0001__x0001__x000F__x0008__x0002__x0010_<_x0001_			_x000E__x0001__x0001__x000F__x0008__x0002__x0010_7_x0001_
