## Supplementary table 7 for "Sequencing of clinical samples reveals that adaptation keeps establishing during H7N9 virus infection in humans"

### Sheet: 2014S4
			2014S4			Cul.2014S4
	NT position	AA position	Human Dominant base	Human dominant base Frequency	Shift base frequncy	Shift base	human dominant base frequency	Shift base frequncy	AA change	NT change
PB2	NO
PB1	NO
PA
	21	7	A	0.652802	0.346652	G	0.407005	0.591487	Q-Q	A-G
HA	NO
NP	NO
NA	NO
M2
	951	79	A	0.999406	0.000335431	C	0.0828112	0.917107	R-R	A-C
M1
	132	44	A	0.729651	0.269821	G	0.000234946	0.999729	E-E	A-G
	306	102	G	0.715252	0.284313	A	0.000562209	0.999385	K-K	G-A
NEP	NO
NS1	NO

### Sheet: 2014M14
			2014M14			Cul.2014M14
	NT position	AA position	Human Dominant base	Human dominant base frequency	Shift base frequncy	Shift base	human dominant base frequency	Shift base frequncy	NT change	AA change
PB2	NO
PB1
	21	7	A	0.601476	0.398524	G	0.238243	0.760262	A-G	L-L
	24	8	T	0.601476	0.398524	C	0.29009	0.709886	T-C	L-L
PA
	21	7	A	0.705211	0.293362	G	0.415417	0.582761	A-G	Q-Q
HA
	66	22	C	0.999136	0.000678831	T	0.00355638	0.99596	C-T	C-C
	603	201	T	0.991061	0.00191556	C	0.000552374	0.998866	T-C	T-T
	657	219	A	0.999754	0.000175469	G	0.00304039	0.995482	A-G	Q-Q
	703	235	T	0.999861	0.000104355	C	0.00515949	0.994292	T-C	L-L
	927	309	G	0.999851	0.000112103	A	0.00631624	0.99311	G-A	R-R
	984	328	G	0.999484	0.000478786	A	0.0198023	0.980144	G-A	G-G
	1230	410	C	0.999467	0.000327936	T	0.00101462	0.996585	C-T	N-N
	1242	414	A	0.997206	0.00115065	G	0.000589336	0.999173	A-G	K-K
	1254	418	C	0.998008	0.000757032	T	0.00052852	0.999103	C-T	N-N
	1263	421	C	0.999512	0.00022542	T	0.00055226	0.998988	C-T	N-N
	1410	470	G	0.997837	0.00203099	A	0.00101666	0.998952	G-A	E-E
	1470	490	C	0.999368	0.000491815	T	0.00186037	0.997176	C-T	S-S
	1476	492	G	0.999797	0.000135575	A	0.00732811	0.992546	G-A	R-R
NP
	78	26	G	1	0	A	0.00587502	0.993609	G-A	R-R
	102	34	C	1	0	T	0.00117726	0.998494	C-T	S-S
	111	37	G	1	0	T	0.000119642	0.999248	G-T	G-G
	156	52	T	0.909091	0.0909091	C	0.00113833	0.997037	T-C	N-N
	207	69	C	1	0	T	0.00148912	0.998396	C-T	S-S
	219	73	A	1	0	G	0.00922979	0.990346	A-G	E-E
	223	75	A	1	0	C	0.000253024	0.998988	A-C	R-R
	225	75	G	1	0	A	0.013778	0.98612	G-A	R-R
	231	77	A	1	0	G	0.00492968	0.993524	A-G	R-R
	235	79	C	1	0	T	0.00447543	0.995477	C-T	L-L
	243	81	G	1	0	A	0.000779495	0.998716	G-A	E-E
	249	83	C	1	0	T	0.0150751	0.982038	C-T	P-P
	261	87	G	1	0	A	0.0118543	0.987405	G-A	K-K
	285	95	A	1	0	T	0.000142025	0.998757	A-T	P-P
	369	123	G	1	0	A	0.00325156	0.996226	G-A	A-A
	438	146	T	1	0	C	0.00034513	0.999522	T-C	A-A
	480	160	T	1	0	C	0.000174764	0.99834	T-C	D-D
	516	172	C	1	0	T	0.000419924	0.999419	C-T	L-L
	549	183	G	0.5	0.5	A	0.000347544	0.99722	G-A	V-V
	564	188	A	1	0	T	0.0135399	0.977226	A-T	T-T
	583	195	C	1	0	A	0.000345886	0.997363	C-A	R-R
	648	216	A	1	0	G	0.000910183	0.999017	A-G	R-R
	663	221	A	1	0	G	0.00068899	0.999277	A-G	R-R
	819	273	A	1	0	G	0.000198093	0.999777	A-G	K-K
	840	280	G	1	0	A	0.00267074	0.995803	G-A	V-V
	858	286	T	1	0	C	0.0004397	0.999365	T-C	A-A
	867	289	C	1	0	T	0.000832049	0.998972	C-T	Y-Y
	885	295	G	1	0	A	0.00133862	0.998467	G-A	G-G
	892	298	T	1	0	C	0.000120937	0.99971	T-C	L-L
	900	300	A	1	0	T	0.00390312	0.994446	A-T	G-G
	915	305	T	1	0	C	0.000144078	0.999736	T-C	R-R
	933	311	G	1	0	A	0.000819277	0.999036	G-A	Q-Q
	957	319	T	1	0	C	0.00113751	0.996872	T-C	N-N
	981	327	A	1	0	G	0.00311486	0.993485	A-G	Q-Q
	982	328	C	1	0	T	0.000519184	0.998494	C-T	L-L
	1011	337	G	1	0	A	2.40448e-05	0.999952	G-A	A-A
	1041	347	T	1	0	C	0.00120615	0.997387	T-C	I-I
	1074	358	A	1	0	G	0.000419173	0.999482	A-G	L-L
	1113	371	T	1	0	A	0	0.99334	T-A	I-I
	1131	377	T	1	0	C	0.000261192	0.999556	T-C	N-N
	1140	380	A	1	0	G	0.00265761	0.996685	A-G	E-E
	1149	383	T	1	0	C	0.000902651	0.998249	T-C	S-S
	1182	394	G	1	0	A	0.00102861	0.998971	G-A	G-G
	1224	408	A	1	0	T	0.000184332	0.99831	A-T	V-V
	1239	413	A	1	0	G	0.000326115	0.999087	A-G	S-S
	1251	417	C	1	0	T	0.00471782	0.994925	C-T	N-N
	1257	419	T	1	0	C	0.000322292	0.999606	T-C	P-P
	1299	433	T	1	0	A	0.00061894	0.995358	T-A	T-T
	1338	446	A	1	0	G	0.00398156	0.995835	A-G	R-R
	1371	457	A	1	0	G	0.00175043	0.998011	A-G	S-S
	1452	484	G	1	0	A	0.0009002	0.9991	G-A	E-E
NA
	54	18	C	0.998305	0.000847458	T	0.00354236	0.992418	C-T	G-G
	417	139	G	1	0	A	0.00151826	0.997887	G-A	K-K
	582	194	A	1	0	G	0.00750104	0.992039	A-G	P-P
	1077	359	A	1	0	G	0.0383815	0.961308	A-G	G-G
	1095	365	T	1	0	C	0.000491379	0.999487	T-C	A-A
	1299	433	G	0.999798	0	A	0.00590124	0.991856	G-A	V-V
M2
	750	12	G	0.999427	0.000468525	A	0.00504139	0.990937	G-A	R-R
	951	79	A	0.761025	0.238683	C	0.0906658	0.909229	A-C	R-R
M1
	132	44	A	0.992063	0.00726166	G	0.00165369	0.998299	A-G	E-E
	288	96	G	0.998775	0.000972328	A	0.00123021	0.998648	G-A	A-A
	306	102	G	0.992157	0.00743163	A	0.000831442	0.99905	G-A	K-K
	411	137	T	0.873698	0.000946106	A	0.000397985	0.99852	T-A	T-T
	507	169	T	0.991665	0.00240342	C	0.000765602	0.999037	T-C	T-T
	558	186	T	0.999238	0.000634111	C	0.00107839	0.989129	T-C	A-A
	615	205	T	0.995894	0.00281117	C	0.000701746	0.998953	T-C	V-V
	657	219	T	0.986857	0.000800656	C	0.000630892	0.998944	T-C	V-V
	678	226	T	0.999345	0.000635825	C	0.00162864	0.990854	T-C	S-S
	750	250	G	0.999427	0.000468525	A	0.00504139	0.990937	G-A	R-R
NEP
	12	4	T	0.999774	0	C	0.00517063	0.985522	T-C	N-N
	634	44	T	0.999652	0.000222564	C	0.00129038	0.99842	T-C	D-D
	646	48	A	0.999733	2.46471e-05	C	0.00423425	0.995049	A-C	L-L
	655	51	A	0.999068	0.000893372	G	0.0059727	0.99396	A-G	R-R
	676	58	G	0.99958	0.000227194	A	0.000675706	0.996364	G-A	Q-Q
	730	76	A	0.999723	0.000184929	G	0.00191967	0.997365	A-G	R-R
	736	78	A	0.999803	0.000138385	G	0.015927	0.984016	A-G	K-K
	739	79	T	0.998296	0.000296811	C	0.00233042	0.996352	T-C	I-I
	742	80	G	0.999449	0.00034779	A	0.00407812	0.995397	G-A	T-T
NS1
	12	4	T	0.999774	0	C	0.00517063	0.985522	T-C	N-N
	63	21	A	0.998649	0.000628259	G	0.00244723	0.994341	A-G	R-R
	96	32	C	0.989418	0.0104087	T	0.00172866	0.998104	C-T	F-F
	111	37	A	0.994541	0.00311558	C	3.93376e-05	0.999489	A-C	R-R
	168	56	T	0.997275	0.00249094	C	0.0010667	0.993687	T-C	T-T
	171	57	C	0.999462	0.000115608	A	0.00213317	0.996452	C-A	A-A
	174	58	G	0.999537	5.78809e-05	T	0.000914216	0.996408	G-T	T-T
	201	67	G	0.999628	0.000272483	A	0.0275103	0.972439	G-A	R-R
	207	69	A	0.998567	0.00123726	G	0.000609966	0.999124	A-G	L-L
	222	74	T	0.925779	0.0737261	C	0.000814472	0.9982	T-C	D-D
	318	106	T	0.997997	9.25735e-05	A	0.00361589	0.967123	T-A	I-I
	327	109	A	0.99945	0.00049184	G	0.000316819	0.99953	A-G	Q-Q
	333	111	A	0.999516	0.000447609	G	0.00697177	0.992349	A-G	I-M
	345	115	A	0.999776	3.54071e-05	T	0.000523829	0.998484	A-T	L-L
	399	133	T	0.999722	6.99829e-05	C	0.004114	0.991931	T-C	N-N
	423	141	T	0.999167	7.14015e-05	G	0.0037287	0.996046	T-G	L-L
	432	144	G	0.999705	0.000124195	A	0.000896717	0.998666	G-A	L-L
	468	156	T	0.999584	3.45404e-05	A	0.00274117	0.995296	T-A	I-I
	471	157	A	0.997641	0.00196512	G	0.00120619	0.998257	A-G	V-V
			_x000E__x0001__x0001__x000F__x0008__x0002__x0010__x0007__x0001_		_x000E__x0001__x0001__x000F__x0008__x0002__x0010__x0008__x0001_	_x000E__x0001__x0001__x000F__x0008__x0002__x0010_				_x000E__x0001__x0001__x000F__x0008__x0002__x0010__x0006__x0001_
			_x000E__x0001__x0001__x000F__x0008__x0002__x0010__x0014__x0001_		_x000E__x0001__x0001__x000F__x0008__x0002__x0010__x0015__x0001_	_x000E__x0001__x0001__x000F__x0008__x0002__x0010__x0018__x0001_	_x000E__x0001__x0001__x000F__x0008__x0002__x0010__x0019__x0001_			_x000E__x0001__x0001__x000F__x0008__x0002__x0010__x0013__x0001_
									_x000E__x0001__x0001__x000F__x0008__x0002__x0010__x0007__x0001_
									_x000E__x0001__x0001__x000F__x0008__x0002__x0010__x0014__x0001_
			_x000E__x0001__x0001__x000F__x0008__x0002__x0010_G_x0001_		_x000E__x0001__x0001__x000F__x0008__x0002__x0010_H_x0001_					_x000E__x0001__x0001__x000F__x0008__x0002__x0010_F_x0001_
									_x000E__x0001__x0001__x000F__x0008__x0002__x0010_G_x0001_

### Sheet: 2014S8
			2014S8			Cul.2014S8
	NT position	AA position	Human Dominant base	Human dominant base frequency	Shift base frequncy	Shift base	human dominant base frequency	Shift base frequncy	NT change	AA change
PB2	48	16	C	0.588589	0.411343	T	0.438814	0.560843	C-T	T-T
	66	22	A	0.593917	0.40606	G	0.000497466	0.999422	A-G	K-K
	135	45	T	0.57329	0.426008	C	0.00227763	0.996266	T-C	L-L
	2217	739	G	0.662299	0.337445	A	0.00494363	0.994376	G-A	R-R
PB1
	21	7	A	0.527642	0.471631	G	0.198374	0.800165	A-G	L-L
	24	8	T	0.505869	0.494131	C	0.312876	0.687104	T-C	L-L
PA
	21	7	A	0.665104	0.334023	G	0.344631	0.653995	A-G	Q-Q
	171	57	A	0.582307	0.412171	T	0.00131929	0.99026	A-T	Q-H
	186	62	T	0.551138	0.448116	A	0.0041249	0.995315	T-A	I-I
HA
	357	119	T	0.998315	0.00166645	C	0.00715887	0.992751	T-C	I-I
	603	201	T	0.859837	0.135437	C	0.000270878	0.999	T-C	T-T
	639	213	T	0.998998	0.000137527	G	0.0130456	0.985665	T-G	V-V
	642	214	G	0.999509	0.000372863	A	0.0329637	0.966907	G-A	G-G
	657	219	A	0.998417	0.00142428	G	0.00378072	0.99474	A-G	Q-Q
	703	235	T	0.99889	0.0010904	C	0.00753407	0.99143	T-C	L-L
	927	309	G	0.999807	0.000171689	A	0.00951231	0.989525	G-A	R-R
	1230	410	C	0.998787	0.000606589	T	0.00111634	0.996306	C-T	N-N
	1242	414	A	0.891695	0.106535	G	0.000424023	0.999248	A-G	K-K
	1254	418	C	0.89232	0.106633	T	0.00128432	0.998362	C-T	N-N
	1263	421	C	0.99928	0.000222923	T	0.000669485	0.998699	C-T	N-N
	1369	457	C	0.999508	0.000184371	T	0.0028667	0.996766	C-T	L-L
	1410	470	G	0.89303	0.106887	A	0.00208908	0.997827	G-A	E-E
	1470	490	C	0.999214	0.000670536	T	0.000735397	0.998039	C-T	S-S
	1476	492	G	0.999631	0.000260569	A	0.0158725	0.983907	G-A	R-R
NP
	78	26	G	0.841579	0.158275	A	0.00588811	0.993535	G-A	R-R
	102	34	C	0.83249	0.165592	T	0.0013036	0.998527	C-T	S-S
	111	37	G	0.837004	0.161868	T	0.000232821	0.998054	G-T	G-G
	156	52	T	0.846127	0.153528	C	0.000824602	0.99717	T-C	N-N
	219	73	A	0.866995	0.132987	G	0.00497735	0.994674	A-G	E-E
	223	75	A	0.859303	0.137834	C	0.00042733	0.99886	A-C	R-R
	225	75	G	0.866569	0.133293	A	0.0139933	0.985769	G-A	R-R
	235	79	C	0.865032	0.134888	T	0.0101764	0.989779	C-T	L-L
	240	80	A	0.997536	0.00238612	G	0.00534976	0.994605	A-G	E-E
	243	81	G	0.865751	0.134187	A	0.00175336	0.997797	G-A	E-E
	249	83	C	0.870429	0.128423	T	0.0307755	0.96572	C-T	P-P
	261	87	G	0.862239	0.137464	A	0.00899509	0.989658	G-A	K-K
	285	95	A	0.836228	0.162364	T	0.000228348	0.998304	A-T	P-P
	369	123	G	0.823628	0.176238	A	0.00508573	0.994164	G-A	A-A
	438	146	T	0.817691	0.181561	C	0.000481706	0.999453	T-C	A-A
	480	160	T	0.832764	0.163202	C	0.000424205	0.997979	T-C	D-D
	516	172	C	0.836376	0.163437	T	0.000879677	0.999038	C-T	L-L
	549	183	G	0.811466	0.187643	A	0.00104388	0.997097	G-A	V-V
	564	188	A	0.851845	0.123506	T	0.0119271	0.98071	A-T	T-T
	583	195	C	0.87555	0.123698	A	0.000282815	0.997349	C-A	R-R
	642	214	G	0.871556	0.128258	A	0.0012142	0.998549	G-A	R-R
	648	216	A	0.864193	0.135557	G	0.00104348	0.998928	A-G	R-R
	663	221	A	0.842563	0.157342	G	0.000245045	0.999755	A-G	R-R
	708	236	G	0.879229	0.120648	A	0.00140124	0.99853	G-A	R-R
	726	242	T	0.879218	0.119938	G	4.33604e-05	0.99948	T-G	V-V
	741	247	T	0.888782	0.111002	C	0.00168422	0.996226	T-C	N-N
	819	273	A	0.882806	0.11494	G	0.00148883	0.998397	A-G	K-K
	840	280	G	0.894388	0.105183	A	0.00259583	0.994047	G-A	V-V
	858	286	T	0.88845	0.110407	C	0.000226501	0.999566	T-C	A-A
	867	289	C	0.887533	0.11176	T	0.00124976	0.998504	C-T	Y-Y
	885	295	G	0.894119	0.104559	A	0.00142651	0.996595	G-A	G-G
	892	298	T	0.892538	0.107338	C	0.000377245	0.999302	T-C	L-L
	915	305	T	0.894318	0.104877	C	0.000333506	0.999407	T-C	R-R
	933	311	G	0.892445	0.10752	A	0.00115167	0.998811	G-A	Q-Q
	957	319	T	0.905762	0.0938596	C	0.00071964	0.997761	T-C	N-N
	981	327	A	0.903119	0.0962236	G	0.00269029	0.992467	A-G	Q-Q
	982	328	C	0.873861	0.125361	T	0.000703657	0.998324	C-T	L-L
	987	329	G	0.89467	0.105082	T	0	0.999271	G-T	V-V
	1008	336	A	0.997372	0.000261783	T	0.00219087	0.995116	A-T	A-A
	1011	337	G	0.893894	0.100808	A	0.000697485	0.999128	G-A	A-A
	1041	347	T	0.90308	0.096652	C	0.00113048	0.99768	T-C	I-I
	1074	358	A	0.890486	0.108811	G	0.000612827	0.999311	A-G	L-L
	1113	371	T	0.888755	0	A	0	0.9926	T-A	I-I
	1131	377	T	0.889315	0.109534	C	0.000956361	0.998732	T-C	N-N
	1140	380	A	0.89685	0.103037	G	0.00354802	0.99576	A-G	E-E
	1149	383	T	0.896293	0.103583	C	0.00108923	0.998301	T-C	S-S
	1182	394	G	0.886321	0.113403	A	0.00126084	0.998492	G-A	G-G
	1224	408	A	0.882923	0.11459	T	7.73196e-05	0.998015	A-T	V-V
	1239	413	A	0.870115	0.128919	G	0.000418819	0.999246	A-G	S-S
	1251	417	C	0.898836	0.100936	T	0.00616534	0.993274	C-T	N-N
	1257	419	T	0.869038	0.130778	C	0.000252286	0.999527	T-C	P-P
	1299	433	T	0.901939	0.0970519	A	0.000415265	0.994851	T-A	T-T
	1338	446	A	0.888638	0.111335	G	0.00283292	0.996966	A-G	R-R
	1371	457	A	0.835686	0.161128	G	0.000604244	0.999178	A-G	S-S
	1452	484	G	0.883666	0.116232	A	0.00175717	0.998023	G-A	E-E
NA
	291	97	T	0.936945	0.0342478	G	0.000111439	0.999721	T-G	G-G
	417	139	G	0.979522	0.0199339	A	0.00172357	0.997834	G-A	K-K
	642	214	G	0.973471	0.00160176	A	0.00156096	0.998172	G-A	T-T
	672	224	G	0.963126	0.0367284	A	0.00220907	0.996761	G-A	E-E
	717	239	T	0.998104	0.00155566	C	0.00105012	0.99639	T-C	T-T
	723	241	A	0.982251	0.0176024	G	0.000902408	0.996919	A-G	G-G
	1095	365	T	0.9585	0.0414489	C	0.000409553	0.999309	T-C	A-A
	1119	373	G	0.930005	0.0680258	A	0.000693347	0.999057	G-A	L-L
	1188	396	C	0.946518	0.051615	T	0.002041	0.997471	C-T	T-T
	1296	432	G	0.76774	0.232196	A	0.0022042	0.997756	G-A	K-K
M2
	951	79	A	0.821077	0.178923	C	0.0619261	0.937993	A-C	R-R
M1
	102	34	G	1	0	A	0.0235722	0.976362	G-A	G-G
	108	36	C	0.818303	0.181029	T	0.00071061	0.998557	C-T	N-N
	132	44	A	0.812694	0.187306	G	0.00060957	0.999299	A-G	E-E
	270	90	A	1	0	G	0.00282902	0.996852	A-G	P-P
	306	102	G	0.820463	0.179537	A	0.00153115	0.998364	G-A	K-K
	474	158	A	0.999131	0.00086881	G	0.00902912	0.982841	A-G	Q-Q
NEP
	12	4	T	0.870968	0.128331	C	0.00633312	0.9905	T-C	N-N
	634	44	T	0.791591	0.208265	C	0.000699707	0.99901	T-C	D-D
	646	48	A	0.812451	0.186805	C	0.00315295	0.996075	A-C	L-L
	655	51	A	0.817019	0.18287	G	0.0065665	0.993355	A-G	R-R
	676	58	G	0.803412	0.195583	A	0.000361283	0.996759	G-A	Q-Q
	730	76	A	0.802167	0.197442	G	0.00179521	0.997324	A-G	R-R
	736	78	A	0.808011	0.191902	G	0.0213417	0.978564	A-G	K-K
	739	79	T	0.995167	0.00352856	C	0.00223621	0.995865	T-C	I-I
	742	80	G	0.80234	0.197338	A	0.00582322	0.993712	G-A	T-T
NS1
	12	4	T	0.870968	0.128331	C	0.00633312	0.9905	T-C	N-N
	63	21	A	0.821292	0.176701	G	0.00310493	0.990685	A-G	R-R
	96	32	C	0.784673	0.215034	T	0.00174513	0.997808	C-T	F-F
	111	37	A	0.78529	0.212821	C	8.70726e-05	0.999158	A-C	R-R
	168	56	T	0.809763	0.188367	C	0.00105947	0.98588	T-C	T-T
	171	57	C	0.814402	0.184932	A	0.00255293	0.996353	C-A	A-A
	174	58	G	0.812408	0.18119	T	0.000642607	0.997516	G-T	T-T
	201	67	G	0.823829	0.176006	A	0.0352094	0.964712	G-A	R-R
	207	69	A	0.819102	0.18068	G	0.000398681	0.99936	A-G	L-L
	222	74	T	0.818384	0.180201	C	0.000617097	0.998311	T-C	D-D
	318	106	T	0.827533	0.157577	A	0.00358687	0.958351	T-A	I-I
	327	109	A	0.826972	0.172946	G	0.000120701	0.999759	A-G	Q-Q
	333	111	A	0.843511	0.156251	G	0.0091599	0.989517	A-G	I-M
	345	115	A	0.84224	0.154651	T	0.000342625	0.999079	A-T	L-L
	399	133	T	0.998977	0.000839792	C	0.00489947	0.9908	T-C	N-N
	423	141	T	0.836735	0.161908	G	0.00396963	0.995543	T-G	L-L
	432	144	G	0.832757	0.167046	A	0.000430147	0.998956	G-A	L-L
	468	156	T	0.828346	0.170556	A	0.00254187	0.994924	T-A	I-I
	471	157	A	0.828109	0.171595	G	0.0010507	0.99842	A-G	V-V
			_x000E__x0001__x0001__x000F__x0008__x0002__x0010_P		_x000E__x0001__x0001__x000F__x0008__x0002__x0010_Q	_x000E__x0001__x0001__x000F__x0008__x0002__x0010_S	_x000E__x0001__x0001__x000F__x0008__x0002__x0010_T		_x000E__x0001__x0001__x000F__x0008__x0002__x0010_P	_x000E__x0001__x0001__x000F__x0008__x0002__x0010_O
			_x000E__x0001__x0001__x000F__x0008__x0002__x0010__x001D__x0001_		_x000E__x0001__x0001__x000F__x0008__x0002__x0010__x001E__x0001_	_x000E__x0001__x0001__x000F_?_x0001__x000F_@^@_x000F_€D@_x0001_?			_x000E__x0001__x0001__x000F__x0008__x0002__x0010__x001D__x0001_	_x000E__x0001__x0001__x000F__x0008__x0002__x0010__x001C__x0001_

### Sheet: 2014S3
			2014S3			Cul.2014S3
	NT position	AA position	Human Dominant base	Human dominant base frequency	Shift base frequncy	Shift base	human dominant base frequency	Shift base frequncy	NT change	AA change
PB2	NO
PB1	NO
PA	NO
HA
	267	89	A	0.999462	0.000325812	G	0.019871	0.969792	A-G	E-E
	486	162	G	0.999524	0.000368856	A	0.00453095	0.994504	G-A	L-L
	603	201	T	0.991816	0.00220456	C	0.000182059	0.999246	T-C	T-T
	628	210	C	0.999445	0.000324667	T	0.00619212	0.99169	C-T	L-L
	642	214	G	0.999351	0.00060875	A	0.0149537	0.98502	G-A	G-G
	657	219	A	0.998224	0.00165485	G	0.0117617	0.986265	A-G	Q-Q
	703	235	T	0.998772	0.001201	C	0.0153811	0.983083	T-C	L-L
	927	309	G	0.999813	0.000171039	A	0.0109477	0.988457	G-A	R-R
	1188	396	A	0.997346	0.00262021	G	0.0398946	0.95775	A-G	E-E
	1230	410	C	0.998933	0.000411385	T	0.000466663	0.997754	C-T	N-N
	1242	414	A	0.995735	0.00276906	G	0.000357388	0.99945	A-G	K-K
	1254	418	C	0.997741	0.000633757	T	0.00039397	0.999133	C-T	N-N
	1263	421	C	0.999282	0.000371638	T	8.21041e-05	0.999535	C-T	N-N
	1410	470	G	0.998152	0.00166903	A	0.00070581	0.999162	G-A	E-E
	1470	490	C	0.999272	0.00070406	T	0.000890296	0.9969	C-T	S-S
	1476	492	G	0.999694	0.000305631	A	0.00642674	0.993434	G-A	R-R
NP
	51	17	G	0.999667	0.000285068	A	0.0174671	0.98213	G-A	G-G
	78	26	G	0.999735	0.000211902	A	0.00372479	0.995814	G-A	R-R
	87	29	T	0.997876	0.00181289	C	0.00362386	0.988819	T-C	V-V
	171	57	T	0.989383	0.010423	C	0.00805967	0.991481	T-C	I-I
	255	85	A	0.995946	0.00385339	G	0.00539046	0.993884	A-G	A-A
	264	88	T	0.998365	0.00138901	C	0.00371643	0.995477	T-C	D-D
	267	89	T	0.997028	6.95277e-05	G	0.0036458	0.992148	T-G	P-P
	292	98	A	0.998194	7.91979e-05	C	0.00400142	0.994417	A-C	R-R
	294	98	G	0.999573	0.000379663	A	0.0130611	0.986874	G-A	R-R
	306	102	A	0.954351	0.0455204	G	0.00350164	0.996498	A-G	G-G
	339	113	A	0.995995	0.00317955	G	0.00504268	0.994816	A-G	K-K
	354	118	A	0.997068	0.00278051	G	0.00892041	0.990747	A-G	R-R
	363	121	A	0.998643	0.000238624	T	0.00630959	0.992606	A-T	R-R
	384	128	T	0.997568	0.00150905	C	0.00419043	0.994431	T-C	D-D
	438	146	T	0.99724	0.00184493	C	0.000188985	0.999433	T-C	A-A
	441	147	C	0.999633	6.11742e-05	A	0.00679685	0.992145	C-A	T-T
	480	160	T	0.964154	0.0334044	C	0.000269364	0.997486	T-C	D-D
	484	162	C	0.991045	0.00010043	A	0.0667601	0.91352	C-A	R-R
	540	180	T	0.998507	0.000325496	A	0.00370216	0.992671	T-A	G-G
	549	183	G	0.921394	0.0781686	A	0.000959141	0.998465	G-A	V-V
	564	188	A	0.998278	2.00236e-05	T	0	0.986193	A-T	T-T
	576	192	A	0.99527	0.00445892	G	0.0107527	0.988603	A-G	E-E
	603	201	C	0.999495	8.71323e-05	A	0.00453302	0.994569	C-A	I-I
	642	214	G	0.831538	0.168379	A	0.00149368	0.99847	G-A	R-R
	657	219	T	0.994772	0.00176381	C	0.00449091	0.993965	T-C	Y-Y
	663	221	A	0.994955	0.00496849	G	0.000313131	0.999617	A-G	R-R
	675	225	C	0.999428	0.000279014	T	0.00800398	0.99132	C-T	I-I
	708	236	G	0.915397	0.0844666	A	0.0011862	0.998751	G-A	R-R
	726	242	T	0.895154	0.00011835	G	9.10084e-05	0.999484	T-G	V-V
	727	243	C	0.997866	0.00025379	A	0.00465218	0.990009	C-A	R-R
	747	249	G	0.999627	0.000296332	A	0.0177182	0.982282	G-A	G-G
	768	256	T	0.999499	0.000458412	C	0.0120826	0.985518	T-C	L-L
	795	265	C	0.999456	0.000441021	T	0.0081385	0.991229	C-T	I-I
	807	269	A	0.998376	0.000162359	T	0.00542284	0.991923	A-T	S-S
	813	271	T	0.997381	0.00229262	C	0.00550242	0.994238	T-C	A-A
	819	273	A	0.995667	0.00129687	G	0.000255725	0.999602	A-G	K-K
	858	286	T	0.997289	0.00206837	C	0.000264831	0.999647	T-C	A-A
	867	289	C	0.995465	0.00379936	T	0.00107897	0.998441	C-T	Y-Y
	885	295	G	0.997823	0.00114867	A	0.000786733	0.999119	G-A	G-G
	892	298	T	0.994391	0.00540223	C	0.000286734	0.998885	T-C	L-L
	906	302	T	0.998317	0.00154883	C	0.00850376	0.990969	T-C	D-D
	945	315	C	0.999823	9.3669e-05	A	0.00630535	0.993092	C-A	L-L
	972	324	T	0.999119	0.000741019	C	0.00605776	0.990444	T-C	H-H
	978	326	C	0.999518	0.000361323	T	0.0222758	0.976365	C-T	S-S
	999	333	C	0.999158	0.000766515	T	0.0111486	0.988339	C-T	C-C
	1011	337	G	0.99272	0.00103363	A	0.000228042	0.999696	G-A	A-A
	1026	342	G	0.999749	0.000218198	A	0.00818565	0.991576	G-A	R-R
	1029	343	C	0.999259	0.00011993	A	0.00576151	0.981881	C-A	V-V
	1041	347	T	0.999603	0.000278922	C	0.000772559	0.997798	T-C	I-I
	1072	358	C	0.999588	0.000368576	T	0.00625357	0.993289	C-T	L-L
	1080	360	T	0.999333	0.000593063	C	0.00586425	0.988235	T-C	T-T
	1116	372	A	0.997164	0.00269858	G	0.0104468	0.989422	A-G	E-E
	1131	377	T	0.997714	0.00108277	C	0.000276065	0.999601	T-C	N-N
	1176	392	C	0.999408	0.000415196	T	0.0068375	0.989441	C-T	S-S
	1209	403	A	0.997903	0.00187419	G	0.00568077	0.993797	A-G	A-A
	1218	406	C	0.999521	0.000370112	T	0.00540199	0.993935	C-T	V-V
	1224	408	A	0.99248	0.0051663	T	0	0.999192	A-T	V-V
	1239	413	A	0.995094	0.00409633	G	0.00028103	0.999688	A-G	S-S
	1251	417	C	0.999646	0.000202462	T	0.00856478	0.991188	C-T	N-N
	1254	418	T	0.9991	0.000860994	C	0.0269994	0.972824	T-C	L-L
	1257	419	T	0.957747	0.041834	C	0.000721302	0.999176	T-C	P-P
	1269	423	A	0.989088	0.0108096	G	0.0191306	0.973811	A-G	A-A
	1284	428	A	0.99899	0.000114012	T	0.00573951	0.991567	A-T	A-A
	1353	451	C	0.998807	0.000322879	A	0.00389944	0.994794	C-A	A-A
	1452	484	G	0.997226	0.00258112	A	0.000633513	0.999331	G-A	E-E
NA
	126	42	T	0.99862	0.00137977	C	0.00698208	0.992332	T-C	N-N
	291	97	T	0.984673	0.00568694	G	5.62651e-05	0.999775	T-G	G-G
	417	139	G	0.996732	0.00249904	A	0.00228718	0.99732	G-A	K-K
	642	214	G	0.996701	0.0012495	A	0.000971345	0.998821	G-A	T-T
	672	224	G	0.999612	0.000339608	A	0.000389698	0.998866	G-A	E-E
	717	239	T	0.998298	0.000729537	C	0.00611853	0.992035	T-C	T-T
	723	241	A	0.998668	0.00128287	G	0.00589842	0.990606	A-G	G-G
	1095	365	T	0.995265	0.00435089	C	0.000332226	0.999631	T-C	A-A
	1119	373	G	0.972922	0.0268674	A	0.000419863	0.999504	G-A	L-L
	1146	382	T	0.997752	0.00209254	C	0.0042643	0.994702	T-C	D-D
	1188	396	C	0.99672	0.0015792	T	0.00151566	0.998148	C-T	T-T
	1296	432	G	0.99757	0.00229284	A	0.0012266	0.998635	G-A	K-K
M2
	951	79	A	0.729927	0.270073	C	0.0933534	0.90655	A-C	R-R
M1
	102	34	G	1	0	A	0.0307153	0.969273	G-A	G-G
	108	36	C	1	0	T	0.00734875	0.991911	C-T	N-N
	132	44	A	0.952941	0.0470588	G	0.000282507	0.999663	A-G	E-E
	270	90	A	0.916667	0.0833333	G	0.00952787	0.990146	A-G	P-P
	306	102	G	1	0	A	0.000520857	0.999321	G-A	K-K
	474	158	A	0.966292	0.0337079	G	0.0125238	0.978898	A-G	Q-Q
NEP
	12	4	T	0.832373	0.166317		0	1	T-C	N-N
	634	44	T	0.745875	0.25396	C	0.000374672	0.999276	T-C	D-D
	646	48	A	0.750897	0.248187	C	0.00500072	0.994166	A-C	L-L
	655	51	A	0.748826	0.251107	G	0.00642392	0.993548	A-G	R-R
	676	58	G	0.741652	0.257318	A	0.000447019	0.997979	G-A	Q-Q
	730	76	A	0.738735	0.260942	G	0.00252116	0.997093	A-G	R-R
	736	78	A	0.747646	0.252268	G	0.0143958	0.985551	A-G	K-K
	739	79	T	0.998267	0.000528582	C	0.0205361	0.977631	T-C	I-I
	742	80	G	0.741062	0.258669	A	0.00722693	0.992507	G-A	T-T
NS1
	12	4	T	0.832373	0.166317		0	1	T-C	N-N
	63	21	A	0.760931	0.237095	G	0.000782167	0.997132	A-G	R-R
	96	32	C	0.702124	0.297716	T	0.0010808	0.998816	C-T	F-F
	111	37	A	0.70427	0.29399	C	3.87642e-05	0.999457	A-C	R-R
	168	56	T	0.739361	0.259374	C	0.000682508	0.994287	T-C	T-T
	171	57	C	0.744971	0.253776	A	0.00199666	0.996209	C-A	A-A
	174	58	G	0.750822	0.247993	T	0.00149118	0.995779	G-T	T-T
	201	67	G	0.759644	0.240286	A	0.0308095	0.969131	G-A	R-R
	207	69	A	0.751265	0.248475	G	0.00022581	0.999398	A-G	L-L
	222	74	T	0.754598	0.244799	C	0.00157425	0.992321	T-C	D-D
	318	106	T	0.729117	0.225269	A	0.00246227	0.971767	T-A	I-I
	327	109	A	0.748752	0.251154	G	0.000158257	0.999698	A-G	Q-Q
	333	111	A	0.7652	0.234661	G	0.00967505	0.989545	A-G	I-M
	345	115	A	0.769937	0.228943	T	0.00013471	0.998443	A-T	L-L
	399	133	T	0.998842	0.000973157	C	0.0140536	0.981276	T-C	N-N
	423	141	T	0.766377	0.232407	G	0.0041895	0.995552	T-G	L-L
	432	144	G	0.763798	0.235957	A	0.000716232	0.998862	G-A	L-L
	468	156	T	0.768335	0.23023	A	0.00213733	0.994791	T-A	I-I
	471	157	A	0.76845	0.231369	G	0.00176944	0.997806	A-G	V-V
			_x000E__x0001__x0001__x000F__x0008__x0002__x0010_X		_x000E__x0001__x0001__x000F__x0008__x0002__x0010_Y	_x000E__x0001__x0001__x000F__x0008__x0002__x0010_[	_x000E__x0001__x0001__x000F__x0008__x0002__x0010_\		_x000E__x0001__x0001__x000F__x0008__x0002__x0010_X	_x000E__x0001__x0001__x000F__x0008__x0002__x0010_W
