## Supplementary table 10 for "Sequencing of clinical samples reveals that adaptation keeps establishing during H7N9 virus infection in humans"

### Sheet: Table
	Supplementary table 10. Estimates of average evolutionary divergence within and between H7N9 of different hosts.
		Within group				Between group*
	HA		Dist	Std. Err			In_vivo	In_vitro	In_vitro_lam	AIV		Within group
		In_vivo	0.00616961	0.000959361		In_vivo		0.00207431	0.00160212	0.00202737		0.0312
		In_vitro	0.00432839	0.000924314		In_vitro	0.0115211		0.000980369	0.000696492
		In_vitro_lam	0.00750484	0.00105574		In_vitro_lam	0.0105344	0.00646872		0.000918963
		AIV	0.00336152	0.000712034		AIV	0.0109726	0.00380525	0.0059891
	NA		Dist	Std. Err			In_vivo	In_vitro	In_vitro_lam	AIV
		In_vivo	0.00699332	0.00131015		In_vivo		0.00190502	0.00163874	0.00187758		0.008
		In_vitro	0.00388267	0.000914781		In_vitro	0.0100551		0.000913893	0.00060169
		In_vitro_lam	0.00551486	0.00110599		In_vitro_lam	0.00896253	0.00500713		0.000826913
		AIV	0.00227598	0.000604764		AIV	0.00951569	0.00306805	0.00436516
	PB2		Dist	Std. Err			In_vivo	In_vitro	AIV	In_vitro_lam
		In_vivo	0.0311528	0.00213918		In_vivo		0.00198438	0.0019661	0.00192553		0.0022
		In_vitro	0.00267613	0.000558447		In_vitro	0.0250851		0.000562615	0.000826674
		AIV	0.00420669	0.00053317		AIV	0.0249807	0.00372956		0.000895704		Between group*
		In_vitro_lam	0.0152865	0.0012103		In_vitro_lam	0.026891	0.00967678	0.0105274			0.0326
	PB1		Dist	Std. Err			In_vivo	In_vitro	AIV	In_vitro_lam
		In vivo	0.0251965	0.00265635		In_vivo		0.00282917	0.00273698	0.0027362
		In vitro	0.00252688	0.000662796		In_vitro	0.0247474		0.000751338	0.000767585
		AIV	0.00622961	0.00085699		AIV	0.0251767	0.00503157		0.000717516
		In vitro2	0.00876005	0.00087571		In_vitro_lam	0.0256243	0.00623145	0.00738364			0.0108
	PB1		Dist	Std. Err			In_vivo	In_vitro	AIV	In_vitro_lam
		In_vivo	0.0263822	0.00241587		In_vivo		0.00282917	0.00273698	0.0027362
		In_vitro	0.00271105	0.000562313		In_vitro	0.0247474		0.000751338	0.000767585
		AIV	0.00795024	0.00091076		AIV	0.0251767	0.00503157		0.000717516
		In_vitro_lam	0.0252049	0.0022646		In_vitro_lam	0.0256243	0.00623145	0.00738364			0.0029
	PA		Dist	Std. Err			In_vivo	In_vitro	AIV	In_vitro_lam
		In_vivo	0.0263822	0.00241587		In_vivo		0.00220307	0.00218283	0.00207895
		In_vitro	0.00271105	0.000562313		In_vitro	0.024282		0.000631366	0.0016126
		AIV	0.00795024	0.00091076		AIV	0.0249335	0.00545282		0.00169
		In_vitro_lam	0.0252049	0.0022646		In_vitro_lam	0.0271947	0.0179227	0.0189753
	NP		Dist	Std. Err			In_vivo	In_vitro	In_vitro_2	AIV
		In vivo	0.0274606	0.00272134		In_vivo		0.00320231	0.00302799	0.00310853
		In vitro	0.0133217	0.00146122		In_vitro	0.0309323		0.00154015	0.0017116
		In vitro 2	0.0168807	0.00157109		In_vitro_2	0.03019	0.0148126		0.00191543
		AIV	0.0216989	0.00216251		AIV	0.0325815	0.0173051	0.0193091
	M		Dist	Std. Err			In_vivo	In_vitro	AIV	In_vitro_lam
		In_vivo	0.00747967	0.00141948		In_vivo		0.00222121	0.0023045	0.00178991
		In_vitro	0.0052981	0.0010357		In_vitro	0.010468		0.00221739	0.00191228
		AIV	0.0117188	0.00203155		AIV	0.0129329	0.00992554		0.00209994
		In_vitro_lam	0.0105185	0.00144097		In_vitro_lam	0.0108	0.00919319	0.011347
	NS		Dist	Std. Err			In_vivo	In_vitro	In_vitro_lam	AIV
		In_vivo	0.0238518	0.00387843		In_vivo		0.00401099	0.00391187	0.00394022
		In_vitro	0.00218636	0.000737798		In_vitro	0.0257217		0.00132953	0.000709909
		In_vitro_lam	0.00912838	0.0016566		In_vitro_lam	0.0258279	0.0061451		0.00139598
		AIV	0.00367908	0.000901677		AIV	0.0259733	0.00294091	0.00680883
	The number of base substitutions per site from averaging over all sequence pairs within each group are shown. Analyses were conducted using the Jukes-Cantor model in MEGA6[1,2]. The analysis involved 72 nucleotide sequences. All ambiguous positions were removed for each sequence pair.
	1. Jukes T.H. and Cantor C.R. (1969). Evolution of protein molecules. In Munro HN, editor, Mammalian Protein Metabolism, pp. 21-132, Academic Press, New York.
	2. Tamura K., Stecher G., Peterson D., Filipski A., and Kumar S. (2013). MEGA6: Molecular Evolutionary Genetics Analysis version 6.0. Molecular Biology and Evolution30: 2725-2729.
